# In plants distal regulatory sequences overlap with unmethylated rather than low-methylated regions, in contrast to mammals

**DOI:** 10.1101/2020.03.24.005678

**Authors:** Rurika Oka, Mattijs Bliek, Huub C.J. Hoefsloot, Maike Stam

## Abstract

**Background:** DNA methylation is an important factor in the regulation of gene expression and genome stability. High DNA methylation levels are associated with transcriptional repression. In mammalian systems, unmethylated, low methylated and fully methylated regions (UMRs, LMRs, and FMRs, respectively) can be distinguished. UMRs are associated with proximal regulatory regions, while LMRs are associated with distal regulatory regions. Although DNA methylation is mainly limited to the CG context in mammals, while it occurs in CG, CHG and CHH contexts in plants, UMRs and LMRs were expected to occupy similar genomic sequences in both mammals and plants.

**Results:** This study investigated major model and crop plants such as *Arabidopsis thaliana*, tomato (*Solanum lycopersicum*), rice (*Oryza sativa*) and maize (*Zea mays*), and shows that plant genomes can also be subdivided in UMRs, LMRs and FMRs, but that LMRs are mainly present in the CHG context rather than the CG context. Strikingly, the identified CHG LMRs were enriched in transposable elements rather than regulatory regions. Maize candidate regulatory regions overlapped with UMRs. LMRs were enriched for heterochromatic histone modifications and depleted for DNase accessibility and H3K9 acetylation. CHG LMRs form a distinct, abundant cluster of loci, indicating they have a different role than FMRs.

**Conclusions:** Both mammalian and plant genomes can be segmented in three distinct classes of loci, UMRs, LMRs and FMRs, indicating similar underlying mechanisms. Unlike in mammals, distal regulatory sequences in plants appear to overlap with UMRs instead of LMRs. Our data indicate that LMRs in plants have a different function than those in mammals.
