## additional data for "In plants distal regulatory sequences overlap with unmethylated rather than low-methylated regions, in contrast to mammals"

### Sheet: Legend Table S7
Counts used in the heatmaps of Figure 9
Table S7
The counts are collected in 30 x 30 bins
The mCCG levels go from 0 to 1 from left to rigth
The CmCG levels go from 0 to 1 from bottum to top
At, Arabidopsis thaliana
Sl, Solanum lycopersicum
Os, Oryza sativa
Zm, Zea mays

### Sheet: At
851584	921	3252	3541	5801	5045	1895	5304	3320	3863	793	4355	1860	1439	5131	271	1846	1854	857	1290	320	667	1560	749	451	381	183	31	1	673
26458	266	217	117	162	143	80	109	102	78	62	56	66	34	44	31	36	17	17	12	7	5	7	6	4	2	4	0	0	0
200554	1471	1373	1105	1379	814	1092	684	562	870	428	611	459	479	387	315	217	221	229	115	118	74	77	64	39	21	15	12	0	5
317173	845	3196	1962	1098	1958	1333	894	1665	1385	658	971	364	1088	826	93	666	413	272	333	156	111	181	80	81	19	56	2	0	21
279179	1259	796	2291	2566	698	709	1495	1661	805	281	1195	1126	278	808	144	681	88	355	147	39	265	172	28	34	129	1	7	0	29
249690	805	2072	543	2879	1278	607	591	958	1634	439	633	509	409	930	119	237	296	165	373	65	75	58	59	134	21	11	0	0	32
195035	859	1202	690	702	2462	487	658	607	531	216	1343	151	215	508	81	130	627	51	76	51	20	83	188	18	4	9	1	0	37
234365	678	943	1862	893	625	853	2493	425	774	111	759	243	371	1218	65	217	117	138	91	30	29	347	21	6	22	8	1	0	49
103756	443	756	404	1147	384	215	236	743	243	158	181	348	105	169	33	173	36	41	37	10	59	7	3	9	13	1	0	0	4
58194	372	577	320	226	363	224	97	232	147	75	141	46	70	65	13	40	35	14	11	18	0	7	6	1	0	2	0	0	0
88819	250	342	524	977	302	272	210	171	607	42	213	83	109	266	16	91	50	19	86	6	10	12	12	31	0	1	0	0	5
54777	169	463	413	281	169	140	252	184	87	69	150	57	49	87	13	36	8	41	7	4	4	15	0	1	4	0	0	0	2
61353	193	340	160	213	783	79	180	115	137	37	356	30	36	98	4	11	127	6	13	9	2	16	39	9	0	3	0	0	5
45250	151	190	288	374	114	112	87	225	103	26	69	84	39	46	2	49	9	4	7	3	10	2	0	1	7	1	0	0	1
12363	103	108	52	70	37	34	19	16	28	12	15	9	8	9	3	1	0	1	2	2	3	0	0	1	0	0	0	0	0
62763	96	189	207	361	193	57	571	91	143	16	105	25	14	238	3	19	19	8	16	2	4	36	3	4	4	0	0	0	7
18753	101	135	108	53	53	62	35	26	31	20	20	5	18	3	3	3	4	5	6	2	1	3	0	2	0	0	0	0	0
17852	86	69	58	154	24	16	30	57	19	7	12	28	7	10	3	13	3	3	1	1	8	1	0	1	3	0	0	0	0
27105	77	117	117	89	186	38	62	27	30	3	94	5	6	29	3	6	28	4	5	1	0	0	10	0	1	0	0	0	1
8007	67	91	36	35	32	16	10	8	7	3	1	4	2	3	1	3	1	3	1	0	1	0	0	0	0	0	0	0	0
19542	99	98	88	142	37	32	20	16	51	1	13	6	4	13	1	1	2	1	4	0	0	0	2	2	1	0	0	0	0
15255	88	139	63	84	54	19	9	22	13	2	5	9	5	4	0	3	2	1	5	1	1	0	2	1	1	0	0	0	0
24102	117	94	86	55	43	13	130	7	4	0	6	2	0	25	1	2	1	2	0	0	0	9	1	1	0	0	0	0	1
10500	98	98	98	36	24	18	6	2	3	2	1	1	1	1	0	0	0	0	2	0	0	1	0	0	0	0	0	0	0
24656	147	164	50	47	102	6	16	5	6	2	14	0	4	6	0	0	6	0	0	0	0	3	3	1	0	0	0	0	0
41500	152	169	55	172	18	3	2	5	8	1	2	6	1	6	0	3	1	1	3	0	1	0	0	1	0	0	0	0	0
46551	207	91	170	26	4	8	3	2	3	0	1	0	1	2	0	1	0	0	0	0	0	0	0	0	0	0	0	0	0
104618	205	489	33	23	6	4	4	0	0	0	0	0	0	2	1	0	1	0	0	0	0	0	0	0	0	0	0	0	0
135295	795	34	21	3	1	0	0	0	1	0	0	0	0	0	0	0	0	0	0	0	0	0	0	0	0	0	0	0	0
7371005	25730	29928	19916	23170	16574	8108	15473	10684	11027	3312	10724	5246	4588	10834	1173	4275	3754	2134	2539	807	1268	2653	1198	761	601	269	48	1	888

### Sheet: Sl
320656	1937	15743	19586	17119	54792	15440	48638	27399	68682	10051	50365	35726	12248	98763	6202	33105	35024	21427	54630	23944	5694	39827	21906	17972	15452	8695	3571	35	131607
148	51	95	89	60	126	126	160	118	126	135	139	174	96	134	136	113	147	90	105	122	38	77	27	55	27	8	8	12	6
6362	748	2374	1359	1818	2733	2088	2924	1542	3729	1659	2623	3194	2374	2592	2035	1576	2100	1847	1637	1685	622	1552	810	943	511	141	744	4	306
7555	312	2636	2010	316	3553	2317	2090	2267	2621	1761	2353	2545	1697	2384	266	3230	1927	1290	1675	1314	884	1257	859	628	109	1434	49	4	621
8670	425	694	3043	2929	1187	798	3528	3569	1273	838	3360	3857	744	3013	723	3012	568	2383	671	2215	226	1604	402	143	2058	37	170	2	893
7618	174	2028	218	968	4791	897	2063	540	4522	1249	1083	1315	1704	3457	663	1034	1002	1177	2424	644	454	709	154	1912	98	152	174	0	753
6324	137	1120	370	268	4401	297	553	1269	577	323	4184	409	218	1353	163	363	3059	199	297	654	70	174	1985	75	51	178	35	0	767
9132	139	446	2437	331	669	1656	4739	358	1968	127	1889	1700	221	4114	166	1166	320	1080	966	233	20	3182	105	80	321	230	34	0	1106
536	34	273	109	36	367	44	321	60	114	220	104	54	244	55	54	153	71	109	40	16	98	12	16	42	7	20	7	0	17
3151	67	412	180	1485	489	234	186	1912	295	132	394	1478	113	391	72	1167	152	152	106	937	14	62	62	54	370	20	10	0	293
7514	21	164	298	90	1607	297	280	121	4446	19	162	360	35	1441	23	250	157	28	3335	45	9	155	50	349	23	32	10	0	1197
991	15	193	295	94	150	112	422	65	88	112	283	56	90	185	19	98	12	200	13	33	19	73	6	28	38	9	6	0	24
3009	14	179	36	14	1665	24	140	128	113	15	1446	40	25	197	10	22	1168	12	45	29	5	28	385	18	4	23	4	0	341
1088	13	45	157	273	87	173	74	251	135	41	44	283	18	27	1	249	7	22	33	77	3	28	6	6	35	19	2	1	32
133	7	39	14	21	14	14	18	5	15	7	9	1	7	3	6	2	1	6	6	3	0	4	4	3	1	0	1	0	3
7385	13	64	147	36	370	16	1228	49	331	14	139	29	4	3736	0	19	49	31	171	22	0	367	18	51	24	7	2	0	1193
198	7	44	10	20	41	11	21	9	7	15	10	3	21	0	4	6	3	9	2	2	1	6	2	6	0	1	2	0	2
663	11	29	61	127	30	48	21	115	38	6	14	97	4	15	0	47	4	4	8	33	1	7	3	3	22	1	4	0	17
1102	13	43	60	16	235	9	39	11	19	4	197	2	3	23	0	2	65	4	2	7	0	8	45	2	3	0	1	0	29
181	11	32	11	13	24	6	11	8	4	9	1	2	2	1	0	3	1	2	2	0	2	3	0	2	0	2	1	0	1
2972	17	34	44	18	99	37	43	8	1028	1	10	5	3	78	0	6	9	2	390	4	1	19	1	19	2	4	0	0	377
548	16	26	16	54	27	6	11	53	4	0	5	7	0	4	0	5	0	3	0	8	1	1	3	2	6	1	1	0	5
1186	29	43	52	17	34	9	194	4	11	1	12	1	1	68	1	1	1	1	1	1	1	44	3	2	6	0	0	1	23
395	23	43	33	27	17	31	1	4	5	0	1	2	0	0	0	1	1	1	0	2	0	2	1	1	0	1	0	0	0
1473	46	104	49	25	175	2	8	3	15	3	25	1	0	8	0	1	22	0	5	1	1	3	19	6	0	2	1	1	16
605	52	67	38	72	5	0	1	5	2	0	0	0	0	0	0	2	0	1	0	2	0	1	0	0	3	0	2	0	3
820	79	84	107	5	4	4	4	1	0	0	5	4	0	1	0	0	0	0	1	2	0	0	1	0	1	1	0	0	1
1258	223	209	8	4	7	1	1	0	3	1	0	0	1	0	0	0	0	0	0	0	0	1	1	0	0	2	3	2	1
583	160	13	3	0	1	1	1	0	0	0	0	0	0	1	0	0	0	0	0	0	0	0	0	0	1	1	0	0	0
130142	40	84	69	34	67	7	39	9	79	1	29	9	3	144	0	6	9	4	50	8	3	47	20	22	24	25	19	0	1595

### Sheet: Os
477918	13628	46890	46080	37683	105050	31308	91863	45003	116392	20029	72830	51480	21272	158752	12442	40737	43793	27111	70280	27391	8140	45682	23761	18676	15092	8554	4695	135	155651
10341	2819	3170	2570	2076	3167	2509	3008	2388	2318	2214	2093	2617	1453	2078	1786	1350	1616	1128	883	1203	679	803	463	484	319	183	145	100	39
50862	11203	18221	10993	11139	16413	10688	15068	8892	14868	8288	10329	12273	8791	9038	6847	6289	7111	6190	5131	5762	2519	4412	2674	2804	1720	816	1996	44	857
33875	4169	11616	8387	2608	11751	6794	7451	6446	6733	4627	6152	6013	3786	5815	1020	6181	3911	2961	3169	2731	1663	2615	1561	1294	440	2187	270	24	1009
31201	3452	4049	9340	7877	4851	2575	7821	7135	3912	1580	6238	7114	1289	5662	1213	4892	1106	3439	1593	3231	383	2348	583	549	2736	155	256	14	1242
24502	2353	5482	1539	2602	10271	1862	3230	1603	7157	1470	2077	2122	1646	5007	777	1316	1587	985	3237	819	410	710	503	2035	231	192	231	7	960
18502	1421	2967	1406	942	8412	837	1845	1325	1479	527	5876	650	387	1891	230	494	3863	317	603	507	136	575	2167	229	93	159	90	7	1058
21914	1470	1983	3317	1021	2011	1593	7678	705	2383	280	1778	1238	275	5521	231	784	543	616	981	257	66	3079	235	139	264	183	90	8	1362
4341	726	1135	509	240	760	205	479	203	229	264	180	149	217	102	77	140	85	100	58	60	64	43	30	58	15	26	23	6	28
9181	1005	1614	789	1678	963	490	539	1248	476	223	474	854	181	410	113	523	165	145	161	411	38	116	76	79	214	56	71	7	136
16231	661	873	872	337	1701	363	890	226	6665	93	315	340	98	1526	53	171	180	54	3741	84	24	308	76	183	57	38	29	5	1676
5618	527	1096	709	431	416	274	481	172	200	129	241	131	108	187	45	93	42	113	24	62	27	83	34	42	56	27	38	4	38
6846	784	896	467	206	1499	174	359	172	277	97	710	128	58	228	37	47	371	39	68	47	24	82	181	50	16	24	31	2	109
5725	564	767	545	561	431	265	228	315	190	95	130	196	52	89	30	147	37	42	56	75	13	62	29	22	42	37	19	4	43
2691	477	506	250	156	177	126	113	73	91	33	63	50	41	30	31	17	19	29	22	24	17	32	17	23	24	12	18	7	9
17251	515	823	507	278	775	133	942	144	715	66	208	100	34	5433	17	47	71	41	322	46	7	245	44	66	35	21	23	3	2049
3096	437	625	225	165	217	87	138	53	66	52	56	35	48	20	33	22	32	26	19	27	22	25	23	23	7	12	17	3	9
5341	617	570	477	341	287	157	163	164	143	48	64	125	23	57	26	75	44	25	42	47	19	26	17	26	32	14	23	4	31
5513	469	600	401	159	509	90	186	77	79	21	202	41	24	70	27	26	67	37	29	32	9	47	50	24	25	17	16	2	36
2781	377	447	145	125	161	82	68	48	32	40	14	28	19	17	10	22	22	24	10	24	18	13	19	18	12	9	8	3	7
7579	478	647	351	162	413	122	196	41	1109	29	51	53	27	148	17	37	39	21	225	26	6	39	16	22	10	14	16	2	95
4113	419	441	201	261	167	58	51	108	34	24	43	52	11	26	9	29	20	13	15	27	9	16	12	11	30	9	14	0	18
7357	625	602	392	125	304	45	908	39	128	19	48	37	24	93	19	22	43	24	18	22	21	57	17	17	21	13	16	7	38
3873	397	427	263	143	89	109	40	36	46	17	24	35	9	20	9	17	14	13	11	11	11	18	11	10	8	10	4	2	8
10476	756	931	283	193	2063	46	213	56	87	24	79	36	24	56	14	20	44	18	29	24	13	28	26	29	22	21	10	5	20
6229	496	599	248	1001	229	49	28	47	23	16	16	25	17	17	7	11	12	17	4	17	6	15	9	14	14	6	7	3	9
9981	954	635	2485	262	113	73	72	27	44	12	44	25	15	26	13	15	12	15	24	15	4	21	7	10	11	9	8	3	11
22570	1474	9520	464	155	193	48	68	50	32	32	28	18	16	23	9	22	13	7	15	15	9	11	10	12	8	7	9	3	7
31679	16312	835	223	59	65	29	31	22	26	14	13	18	12	9	6	10	11	12	2	5	2	8	8	7	6	5	6	1	0
2562677	13932	6974	1871	882	1307	126	472	77	431	32	82	50	17	523	17	22	25	17	70	21	6	19	12	17	10	3	7	0	2409

### Sheet: Zm
1215609	11712	47524	61502	60487	212882	65424	252664	125359	432118	76872	282589	227514	109608	902972	93495	253121	308893	209596	547585	266678	103280	439824	262196	234995	195995	127809	94812	9835	1732067
7478	3621	6184	6654	7246	13419	13249	20052	18342	21982	25253	26899	39016	26172	37646	42417	35616	50132	40248	37972	56857	38466	49229	35209	39652	26063	17172	15428	7824	2153
28113	12150	26784	22516	28192	50652	41855	69187	51326	89125	67234	85510	119737	95345	114938	106965	103130	134520	120085	112260	148955	80681	131803	91139	96364	60460	33524	54858	3540	13877
26057	6057	23460	21583	11846	44252	34985	45708	45683	56003	48876	63336	80931	55515	84029	42528	102819	91191	69184	79271	87096	56961	80101	51241	49010	20322	54591	8249	1258	13990
32277	5762	10429	28211	30676	27786	19250	53397	57041	43894	31123	69984	96237	37485	91588	47243	95063	52518	82989	52583	99071	29192	73032	34849	25483	68894	6033	9272	930	17372
29632	4679	16080	8067	13517	57098	18602	36520	24493	75435	34510	39951	51703	47030	92620	38957	47047	61498	48275	83123	48282	29970	41513	21505	62524	7989	8267	7499	447	14515
31869	2727	9991	7041	6626	56941	9858	22159	20711	24123	15479	81776	26104	18963	46401	19236	24941	87375	22535	22544	31526	11235	20233	61128	7191	5758	5390	2687	192	16844
49103	2565	6738	17643	6903	16491	17237	80191	12885	38086	10483	37375	38330	15856	108719	15632	32033	25204	31026	35867	18841	6334	91655	6909	7090	8404	5406	2267	101	24741
2939	977	3719	2232	1548	6701	2847	8200	3757	5985	7911	6124	6824	9600	6648	5669	9102	7922	7734	4667	4417	5992	2427	2034	2794	825	1304	537	56	492
10636	1301	4828	3364	11818	8891	5145	6723	21284	9764	5808	13212	25395	7004	16533	6493	23369	9830	8868	6661	21451	1704	4574	3802	2776	6543	1419	759	36	2966
63448	612	1990	4066	1822	16854	4676	9083	3864	102556	1908	7132	11090	2831	35473	2347	8518	6825	2496	99922	2712	991	6937	2144	7319	1084	1281	450	7	32037
4397	451	2243	3621	1920	2736	2182	7162	2499	3222	3369	7487	4049	3617	8051	1685	4706	1525	7615	1295	2145	1139	3333	714	992	1696	443	307	7	757
12236	455	1880	881	545	18313	891	4044	2600	3833	1150	21555	2332	1381	6886	885	1409	19589	715	2288	1446	468	1990	8436	886	246	443	183	4	3690
4864	339	1084	1866	3693	1923	1938	1978	5564	3166	1184	1855	7606	986	2533	336	7113	683	1335	1667	3122	349	1178	349	580	1564	457	97	1	827
993	240	487	320	382	435	436	460	256	634	295	563	382	539	250	491	163	253	256	189	294	109	190	122	149	74	22	87	1	23
100036	291	981	1606	823	6610	567	19388	1579	11744	345	4416	1506	286	130541	146	957	2003	1238	6683	724	103	9724	947	1697	635	195	80	2	44926
1248	186	580	200	236	503	254	465	164	334	334	259	183	359	128	148	184	134	222	88	124	141	104	66	148	47	66	52	1	33
3409	340	459	800	1350	640	698	531	1629	1030	129	443	2032	90	487	73	1329	162	241	489	803	47	390	81	144	503	169	46	0	356
6155	207	535	717	279	4722	250	1141	376	645	84	4870	192	92	1117	58	178	2642	347	308	213	45	522	1747	138	172	91	27	1	954
1285	251	368	156	150	260	126	202	102	67	112	40	49	81	41	23	67	37	71	25	42	55	33	36	54	23	40	11	2	25
20018	250	434	439	279	1663	304	1183	191	19472	37	259	218	32	2515	26	165	165	52	10034	92	35	517	106	503	54	82	32	0	5491
2971	256	421	240	567	341	115	137	484	94	31	81	224	11	93	7	220	57	27	54	273	16	33	56	29	168	40	8	2	103
8664	438	549	492	223	591	129	3745	48	313	33	267	37	30	2095	8	46	145	96	216	41	29	1696	97	49	91	37	16	0	1040
3090	287	405	374	228	156	204	48	18	73	12	14	33	8	9	10	46	9	13	38	30	7	47	10	16	13	34	9	2	31
11977	599	886	368	239	2001	53	146	63	228	20	466	32	12	245	1	39	491	20	199	61	14	71	471	206	16	29	18	0	459
7420	458	559	238	544	134	38	32	62	17	8	19	59	3	17	3	49	3	14	12	67	2	9	7	17	76	3	11	2	67
14433	835	558	980	102	85	55	69	16	22	8	20	22	2	29	3	17	8	24	22	15	3	63	7	6	50	26	6	0	35
37029	1604	2557	238	161	190	36	49	16	24	11	11	8	5	7	8	6	5	8	7	10	8	15	22	17	11	25	10	0	14
62808	4795	920	365	102	88	26	26	8	7	5	4	3	3	4	2	0	1	1	4	3	1	1	7	10	4	3	3	1	3
1568103	37158	18378	5841	2404	3149	356	1280	253	2055	19	212	36	11	8865	0	34	104	13	1405	26	7	384	186	108	69	28	6	0	57800
